# Epigenomic and functional characterization of a core DNA methyltransferase in the human pathogen *Clostridium difficile*

**DOI:** 10.1101/398891

**Authors:** Pedro H. Oliveira, John W. Ribis, Elizabeth M. Garrett, Dominika Trzilova, Alex Kim, Ognjen Sekulovic, Edward A. Mead, Theodore Pak, Shijia Zhu, Gintaras Deikus, Marie Touchon, Colleen Beckford, Nathalie E. Zeitouni, Deena Altman, Elizabeth Webster, Irina Oussenko, Supinda Bunyavanich, Aneel K. Aggarwal, Ali Bashir, Gopi Patel, Camille Hamula, Shirish Huprikar, Eric E. Schadt, Robert Sebra, Harm van Bakel, Andrew Kasarskis, Rita Tamayo, Aimee Shen, Gang Fang

**Affiliations:** Department of Genetics and Genomic Sciences, Institute for Genomics and Multiscale Biology, Mount Sinai School of Medicine, New York, New York, United States of America; Department of Molecular Biology and Microbiology, Tufts University School of Medicine, Boston, Massachusetts, United States of America; Department of Microbiology and Immunology, University of North Carolina at Chapel Hill School of Medicine, Chapel Hill, North Carolina, USA; Microbial Evolutionary Genomics, Institut Pasteur, 25–28 rue du Docteur Roux, Paris, 75015, France; CNRS, UMR3525, 25–28 rue du Docteur Roux, Paris, 75015, France; Department of Medicine, Infectious Disease, Mount Sinai School of Medicine, New York, New York, United States of America; Department of Pharmacological Sciences and Department of Oncological Sciences, Mount Sinai School of Medicine, New York, New York, United States of America

**Author notes:** Email: Aimee Shen; Gang Fang.

**Keywords:** DNA methylation, SMRT sequencing, sporulation, restriction-modification systems

## Abstract

*Clostridioides difficile* is a leading cause of health care-associated infections. Although significant progress has been made in the understanding of its genome, the epigenome of *C. difficile* and its functional impact has not been systematically explored. Here, we performed the first comprehensive DNA methylome analysis of *C. difficile* using 36 human isolates and observed great epigenomic diversity. We discovered an orphan DNA methyltransferase with a well-defined specificity whose corresponding gene is highly conserved across our dataset and in all ~300 global *C. difficile* genomes examined. Inactivation of the methyltransferase gene negatively impacted sporulation, a key step in *C. difficile* disease transmission, consistently supported by multi-omics data, genetic experiments, and a mouse colonization model. Further experimental and transcriptomic analysis also suggested that epigenetic regulation is associated with cell length, biofilm formation, and host colonization. These findings open up a new epigenetic dimension to characterize medically relevant biological processes in this critical pathogen. This work also provides a set of methods for comparative epigenomics and integrative analysis, which we expect to be broadly applicable to bacterial epigenomics studies.
