## Supplementary Table 1 for "Epigenomic and functional characterization of a core DNA methyltransferase in the human pathogen *Clostridium difficile*"

### Sheet: Suppl_Table_1
	Supplementary Table 1. List of the 36 C. difficile genomes analyzed, corresponding general attributes, and SMRT sequencing coverage. We have also included 9 well known reference genomes that were used in this study to enrich our dataset. Genome size (GS) includes extrachromosomal replicons. NA - Not available / applicable.
	Isolate	Collection year	Country	Host	Source	Accession #	MLST type	Clade	Ribotype	Coverage	GS (bp)	N50 (bp)
	021026	2014	USA	Human	This study	PZOM00000000.1	ST-1	2	NA	54.8778	4121087	4108298
	020472	2014	USA	Human	This study	PZON00000000.1	ST-2	1	NA	32.4214	4306519	4267395
	021025	2014	USA	Human	This study	PZOO00000000.1	ST-42	1	NA	46.4433	4221541	4210745
	020474	2014	USA	Human	This study	CP028523	ST-1	2	NA	42.1057	4108103	4108103
	020475	2014	USA	Human	This study	PZOP00000000.1	ST-1	2	NA	33.3383	4231817	4219339
	022456	2014	USA	Human	This study	PZOQ00000000.1	ST-6	1	NA	76.1357	4381066	4322072
	020697	2014	USA	Human	This study	PZOR00000000.1	ST-1	2	NA	67.9717	4233325	4226490
	022457	2014	USA	Human	This study	PZOS00000000.1	ST-54	1	NA	71.2698	4361487	4336356
	021024	2014	USA	Human	This study	PZOT00000000.1	ST-8	1	NA	153.661	4136145	4057018
	020265	2014	USA	Human	This study	PZOU00000000.1	ST-1	2	NA	76.4008	4197090	4172567
	020700	2014	USA	Human	This study	PZOV00000000.1	ST-8	1	NA	83.3958	4103613	4052310
	020911	2014	USA	Human	This study	PZOW00000000.1	ST-42	1	NA	26.2115	4146187	4132089
	020266	2014	USA	Human	This study	PZQX00000000.1	ST-4	1	NA	50.3759	4107083	4080499
	020476	2014	USA	Human	This study	PZQY00000000.1	ST-8	1	NA	52.4841	4155533	4103144
	020922	2014	USA	Human	This study	PZQZ00000000.1	ST-21	1	NA	38.14	4135554	4091280
	020705	2011	USA	Human	This study	PZRA00000000.1	ST-1	2	NA	21.0378	4185635	4038625
	020477	2011	USA	Human	This study	CP028524	ST-110	1	NA	52.4867	4143905	4143905
	020916	2011	USA	Human	This study	PZRB00000000.1	ST-110	1	NA	97.653	4210687	4178792
	020485	2011	USA	Human	This study	PZRC00000000.1	ST-4	1	NA	53.599	4118803	4083672
	020478	2011	USA	Human	This study	PZRD00000000.1	ST-4	1	NA	75.125	4094154	4080472
	020482	2011	USA	Human	This study	CP028525	ST-1	2	NA	57.7185	4182271	4182271
	020483	2011	USA	Human	This study	PZRE00000000.1	ST-44	1	NA	31.8519	4451150	4302423
	021022	2011	USA	Human	This study	PZRF00000000.1	ST-14	1	NA	65.7065	4445248	4180979
	020479	2011	USA	Human	This study	PZRG00000000.1	ST-100	1	NA	80.6448	4167354	4038225
	020688	2011	USA	Human	This study	CP028526	ST-1	2	NA	50.2192	4221848	4221848
	020481	2011	USA	Human	This study	PZRH00000000.1	ST-1	2	NA	86.0779	4204496	4179677
	020707	2011	USA	Human	This study	PZRI00000000.1	ST-2	1	NA	41.3225	4292951	4277080
	020486	2011	USA	Human	This study	PZRJ00000000.1	ST-55	1	NA	61.5027	4390283	4178286
	020695	2011	USA	Human	This study	CP028527	ST-1	2	NA	54.134	4174273	4174273
	021018	2014	USA	Human	This study	PZRK00000000.1	ST-10	1	NA	15.2402	4498460	4235401
	020696	2014	USA	Human	This study	CP028528	ST-1	2	NA	52.3484	4119331	4119331
	020690	2014	USA	Human	This study	PZRL00000000.1	ST-63	1	NA	65.8462	4177329	4167947
	020709	2014	USA	Human	This study	CP028529	ST-21	1	NA	51.2142	4091187	4091187
	020691	2014	USA	Human	This study	PZRM00000000.1	ST-110	1	NA	49.1451	4244455	4207380
	020710	2014	USA	Human	This study	PZRN00000000.1	ST-1	2	NA	62.7852	4231927	4203477
	020711	2014	USA	Human	This study	CP028530	ST-1	2	NA	55.693	4174306	4174306
	630	1982	Switzerland	Human	1	AM180355 ‡	ST-54	1	RT012	--	4298133	NA
	CD196	1985	France	Human	2	FN538970	ST-1	2	RT027	--	4110554	NA
	2007855	2007	USA	Bovine	3	FN665654	ST-1	2	RT027	--	4179867	NA
	CF5	1995	Belgium	Human	3	FN665652	ST-37	4	RT017	--	4159517	NA
	DSM 1296T	1935	UK	Human	4	CP011968 †	ST-3	1	RT001	--	4286205	NA
	M68	2006	Ireland	Human	3	FN668375	ST-37	4	RT017	--	4308325	NA
	M120	2007	UK	Human	3	FN665653	ST-11	5	RT078	--	4047729	NA
	R20291	2006	UK	Human	3	FN545816	ST-1	2	RT027	--	4191339	NA
	Z31	2009	Brazil	Canine	5	CP013196	ST-3	1	RT009	--	4298263	NA
	1 Sebaihia, M. et al. The multidrug-resistant human pathogen Clostridium difficile has a highly mobile, mosaic genome. Nat. Genet. 38:779–786 (2006)
	2 Stabler, R. A. et al. Comparative genome and phenotypic analysis of Clostridium difficile 027 strains provides insight into the evolution of a hypervirulent bacterium. Genome Biol. 10: R102 (2009)
	3 He, M. et al. Evolutionary dynamics of Clostridium difficile over short and long time scales. Proc. Natl. Acad. Sci. USA 107: 7527–7532 (2010)
	4 Riedel, T. et al. Complete Genome Sequence of the Clostridium difficile Type Strain DSM 1296T. Genome Announc. 3, e01186-15 (2015)
	5 Pereira, F. L. et al. Complete genome sequence of Peptoclostridium difficile strain Z31. Gut Pathog. 8:11 (2016)
	‡ An extrachromosomal replicon (pCD630, 7,881 bp) was also sequenced (AM180356)
	† Extrachromosomal replicons (an unnamed 45,187 bp plasmid and phiCDIF1296T, a 131,326 bp phage) were also sequenced (respectively CP011969, CP011970)
