## Supplementary Table 2 for "Epigenomic and functional characterization of a core DNA methyltransferase in the human pathogen *Clostridium difficile*"

### Sheet: Suppl_Table_2
	Supplementary Table 2A. Average IPD ratios for each methylated motif and C. difficile strain. Only non-redundant high-quality motifs are shown, i.e., those having IPD ratios >4 in at least one strain. Methylated bases are underlined.
					Supplementary Table 2B. List of R-Ms and solitary MTases detected in the 36 C. difficile genomes analyzed. NA - Not available. Methylated bases appear underlined.											Supplementary Table 2C. List of prophages detected in the 36 C. difficile genomes analyzed in this study.										Supplementary Table 2D. List of ICEs and IMEs detected in the 36 C. difficile genomes analyzed in this study.
													Located in				Phage Finder			PHASTER			Contains
	Strain	Methylation motif	Average IPD ratio		Contig_GenomeID	Type	Recognition sequence	MTase / REase	Subtype	Observation	Start	End	Prophages?	ICEs/IMEs?		Contig_GenomeID	Classification	Start	End	Classification	Start	End	R-Ms?	CRISPRs?		Contig_GenomeID	Classification	Start	End
	022456	GAANNNNNNRTGC	5.36693		00000crpx_c_021026	II	CAAAAA	MTase	Gamma	Solitary	3043818	3045552	No	No		00000crpx_c_021026	Large_prophage	1688012	1739496	Intact	1684392	1740363	No	Yes		00000crpx_c_021026	ICE	3148401	3177275
		CAAAAA	5.19885		00000crpx_c_021026	IV	NA	REase	Methyl-directed	C subunit	2267284	2268552	No	No		00000crpx_c_020472	Large_prophage	1686560	1749724	Intact	1686357	1743124	Yes	Yes				3689862	3751386
	022457	CAAAAA	5.59974							B subunit	2268544	2270479	No	No				257402	312710		263593	312717	Yes	No				4015128	4048616
	021026	CAAAAA	5.43919		00000crpx_c_020472	I	TAGNNNNNRTGAA	REase	--	Complete	3482293	3485629	No	No				3766260	3820888		3757496	3829584	Yes	No		00000crpx_c_021026	IME	3389408	3401699
	020472	CAAAAA	5.27076					MTase	Gamma		3488026	3489490	No	No		00000crpx_c_020474	Large_prophage	1687900	1739382	Intact	1684279	1740249	No	Yes		00000crpx_c_020472	ICE	2476631	2510768
		CATCG	6		00000crpx_c_020472	I	ATTYNNNNNCTTC	REase	--	Complete	3620897	3623879	No	No		00000crpx_c_020475	Large_prophage	1681021	1747458	Intact	1680818	1736792	No	Yes				3038473	3070459
		ATTYNNNNNCTTC	6					MTase	Gamma		3626637	3628665	No	No		00000crpx_c_022456	Large_prophage	1211790	1270418	Intact	1208064	1273648	Yes	No				3894065	3946262
		TAGNNNNNRTGAA	5.58189		00000crpx_c_020472	II	GATC (5mC)	MTase	NA	Solitary	1700158	1701010	Yes	No				1762250	1811093		1762047	1804498	No	Yes		00000xxpx_o_021025	ICE	2123252	2169681
	021025	CAAAAA	5.52439		00000crpx_c_020472	II	NA (5mC)	MTase	NA	Solitary	273186	274260	Yes	No				251397	321780		268320	321787	No	Yes				2253214	2299783
		CANNNNNNNTAAAG	5.93893		00000crpx_c_020472	II	CAAAAA	MTase	Gamma	Solitary	3164139	3165873	No	No		00001xxpx_o_022456	Large_prophage	1220	58702	Intact	863	47742	No	No				4040161	4067167
		GCMGAAG	6		00000crpx_c_020472	II	GCNGC	MTase	NA	Solitary	3588032	3589658	No	No		00000xxpx_o_020697	Large_prophage	2487086	2550106	Intact	2498037	2553524	No	Yes		00000xxpx_o_021025	IME	1549955	1560104
	020474	CAAAAA	4.87943		00000crpx_c_020472	II	CATCG	MTase	Alpha	Solitary, M2	3606515	3608135	No	No		00000crpx_c_022457	Large_prophage	3427625	3474862	Intact	3413992	3488671	No	No				2177438	2188654
	020475	CAAAAA	5.37872						Alpha	Solitary, M1	3608137	3609430	No	No		00000xxpx_o_021024	Large_prophage	844025	890461	Intact	843850	887535	No	No				2991940	2999839
		CANNNNNNNTAAAG	5.732		00000crpx_c_020472	II	TGGCCA	MTase	Alpha	Solitary	3802994	3803801	Yes	No		00003crpx_p_021024	--	--	--	Intact	61	45000	Yes	No				3369854	3383019
	020697	CAAAAA	5.16074		00000crpx_c_020472	II	NA (5mC)	MTase	NA	Solitary	3807490	3808564	Yes	No		00000crpx_c_020265	Large_prophage	1679363	1745800	Intact	1679160	1735134	No	Yes				740437	750239
		CANNNNNNNTAAAG	5.50673		00000crpx_c_020472	IV	NA	REase	Methyl-directed	C subunit	2308288	2309557	No	No		00000crpx_c_020700	Large_prophage	3190111	3229252	Intact	3183952	3234751	No	No		00000crpx_c_020474	ICE	3148248	3177117
	021024	CAAAAA	5.18963							B subunit	2309549	2311484	No	No		00001crpx_p_020700	Large_prophage	23	19974	Intact	347	46180	Yes	No				3689682	3751202
		GAANNNNNNCTG	6		00000xxpx_o_021025	I	CANNNNNNNTAAAG	REase	--	Complete	1183157	1186493	No	No		00000crpx_c_020911	Large_prophage	3656879	3706027	Intact	3652196	3717580	No	No				4014932	4048423
		GATC	5.84265					MTase	Gamma		1179285	1180749	No	No		00000crpx_c_020266	Large_prophage	1694673	1748198	Intact	1694470	1739501	No	Yes		00000crpx_c_020474	IME	3389237	3401528
		GCMGAAG	6		00000xxpx_o_021025	II	CAAAAA	MTase	Gamma	Solitary	1512013	1513747	No	No		00000crpx_c_020476	Large_prophage	3189966	3229107	Intact	3183807	3234606	No	No		00000crpx_c_020475	ICE	3144833	3173707
	020265	CAAAAA	5.6414		00000xxpx_o_021025	II	GCMGAAG	R-M	G, S, Gamma	Complete	4195444	4198390	No	No				3251892	3323225		3251893	3300870	No	No				3317591	3460104
		CANNNNNNNTAAAG	5.98985		00000xxpx_o_021025	IV	NA	REase	Methyl-directed	B subunit	2389146	2391081	No	No		00003crpx_p_020476	--	--	--	Intact	365	45888	Yes	No				3800887	3862412
	020700	CAAAAA	5.19463							C subunit	2391073	2392342	No	No		00000crpx_c_020922	Large_prophage	1683284	1748067	Intact	1683081	1739364	No	Yes				4126166	4159658
		GAANNNNNNCTG	6		00000crpx_c_020474	II	CAAAAA	MTase	Gamma	Solitary	3043657	3045391	No	No		00000xxpx_o_020705	Large_prophage	620319	686758	Intact	631270	686758	No	Yes		00000crpx_c_020475	IME	3500472	3512762
		GATC	5.77903		00000crpx_c_020474	IV	NA	REase	Methyl-directed	C subunit	2267133	2268402	No	No		00000xxpx_o_020477	Large_prophage	126844	176707	Intact	126827	176714	Yes	No		00000crpx_c_022456	ICE	3414556	3557305
		GCMGAAG	6							B subunit	2268394	2270329	No	No		00000crpx_c_020916	Large_prophage	1182900	1240521	Intact	1179174	1246239	Yes	Yes				3713201	3787951
	020911	CAAAAA	5.05244		00000crpx_c_020475	I	CANNNNNNNTAAAG	REase	--	Complete	3397358	3400694	No	Yes				257527	312835		263718	312842	Yes	No				3944380	3994279
		CANNNNNNNTAAAG	5.29545					MTase	Gamma		3403103	3404567	No	Yes		00001crpx_p_020916	Large_prophage	95	31878	Intact	796	31879	No	No		00000crpx_c_022456	IME	2232291	2274957
		GCMGAAG	6		00000crpx_c_020475	II	CAAAAA	MTase	Gamma	Solitary	3040246	3041722	No	No		00000xxpx_o_020485	Large_prophage	2377605	2420479	Intact	2376147	2420479	No	Yes		00000xxpx_o_020697	ICE	1060748	1089623
	020266	AGYNNNNNGTCY	6		00000crpx_c_020475	IV	NA	REase	Methyl-directed	C subunit	2263719	2264988	No	No		00000crpx_c_020478	Large_prophage	1694643	1748168	Intact	1694440	1739471	No	Yes				372050	433576
		CAAAAA	5.75848							B subunit	2264980	2266705	No	No		00000crpx_c_020482	Large_prophage	1667830	1734268	Intact	1667627	1723602	No	Yes				774414	916930
	020476	CAAAAA	5.25212		00000crpx_c_022456	I	GAANNNNNNRTGC	REase	--	Complete	3494377	3497713	No	Yes		00000crpx_c_020483	Large_prophage	1698137	1751575	Intact	1697934	1742949	No	Yes				74812	108304
		GAANNNNNNCTG	6					MTase	Gamma		3500038	3501502	No	Yes				2165120	2222436		2172591	2238353	Yes	Yes		00000xxpx_o_020697	IME	721755	734046
		GATC	5.75535		00000crpx_c_022456	II	TGGCCA	MTase	Alpha	Solitary	1224976	1225780	Yes	No				3776947	3846113		3781013	3831523	Yes	No		00000crpx_c_022457	ICE	1231835	1266570
		GCMGAAG	6		00000crpx_c_022456	II	CAAAAA	MTase	Gamma	Solitary	3154586	3156320	No	No		00001crpx_p_020483	--	--	--	Intact	932	136174	Yes	No				2086552	2149450
	020922	CAAAAA	5.39137		00000crpx_c_022456	IV	NA	REase	Methyl-directed	C subunit	2366555	2367824	No	No		00000crpx_c_021022	Large_prophage	1141563	1228891	Intact	1137838	1202244	Yes	No				2430197	2458747
		AYGNNNNNNCTG	6							B subunit	2367816	2369751	No	No				1709912	1774909		1709709	1766215	Yes	Yes				263364	291826
		GAANNNNNNCTG	6		00000xxpx_o_020697	I	CANNNNNNNTAAAG	REase	--	Complete	833825	837161	No	Yes		00005crpx_p_021022	--	--	--	Intact	129	134014	Yes	No				2983265	3022882
		CTGCAG	6					MTase	Gamma		829952	831416	No	Yes		00006crpx_p_021022	Large_prophage	59	38811	Intact	496	38811	No	No				3279504	3318764
	020705	CAAAAA	5.42536		00000xxpx_o_020697	II	CAAAAA	MTase	Gamma	Solitary	1192486	1194220	No	No		00000crpx_c_020479	Large_prophage	1618491	1661634	Intact	1618288	1667792	No	No				3936666	3960468
		CANNNNNNNTAAAG	5.79476		00000xxpx_o_020697	IV	NA	REase	Methyl-directed	B subunit	1967638	1969573	No	No		00000xxpx_o_020688	Large_prophage	2501044	2555949	Intact	2500462	2555949	No	Yes				3966014	4015126
	020477	CAAAAA	5.22349							C subunit	1969565	1970834	No	No		00000xxpx_o_020481	Large_prophage	2585618	2650127	Intact	2596569	2652056	No	Yes				465253	494640
		CATCG	5.74749		00000crpx_c_022457	II	CCSSGG	MTase	NA	Solitary	1257105	1258065	No	Yes		00000xxpx_o_020707	Large_prophage	2615707	2670331	Intact	2614589	2670331	Yes	Yes				701331	746663
		ATTYNNNNNCTTC	6		00000crpx_c_022457	II	CAAAAA	MTase	Gamma	Solitary	3216495	3218229	No	No				3174577	3266711		3168389	3237629	Yes	Yes		00000crpx_c_020265	ICE	3738256	3815638
		TAGNNNNNRTGAA	5.50974		00000crpx_c_022457	II	GCNGC	MTase	NA	Solitary	3716441	3718067	No	No				4097420	4160471		4097421	4146520	Yes	No				4079393	4112884
	020916	CAAAAA	5.37852		00000crpx_c_022457	IV	NA	REase	Methyl-directed	C subunit	2364865	2366134	No	No		00000crpx_c_020486	Large_prophage	1208954	1260663	Intact	1205229	1266381	No	No		00000crpx_c_020265	IME	3437678	3449968
		CATCG	6							B subunit	2366126	2368061	No	No				1802419	1855158		1802216	1846465	No	Yes		00000crpx_c_020266	IME	2166699	2197444
		ATTYNNNNNCTTC	6		00000xxpx_o_021024	I	GAANNNNNNCTG	REase	--	Complete	707579	710915	No	No				251838	317007		259837	327453	No	Yes		00000crpx_c_020922	IME	2166809	2197438
		TAGNNNNNRTGAA	5.54526					MTase	Gamma		704059	705523	No	No		00003crpx_p_020486	Large_prophage	35646	131098	Intact	637	131932	Yes	No		00008xxpx_o_020705	ICE	72131	105622
	020485	AGYNNNNNGTCY	6		00000xxpx_o_021024	II	CAAAAA	MTase	Gamma	Solitary	1060408	1062142	No	No		00004crpx_p_020486	Large_prophage	5988	39066	Intact	113	39006	No	No		00001xxpx_o_020705	IME	26618	62633
		CAAAAA	4.68807		00000xxpx_o_021024	II	GATC	MTase	Alpha	Solitary	583202	585050	No	No
	020478	AGYNNNNNGTCY	6		00000xxpx_o_021024	II	GGNCC	MTase	NA	Solitary	597949	599380	No	No		00000crpx_c_020695	Large_prophage	1681156	1747593	Intact	1680953	1736927	No	Yes				350943	363234
		CAAAAA	5.06125		00003crpx_p_021024	II	NA (5mC)	MTase	NA	Solitary	19509	20616	Yes	No		00000crpx_c_021018	Large_prophage	2162257	2220251	Intact	2162258	2220251	No	No		00003xxpx_o_020705	IME	195261	209853
	020482	CAAAAA	4.91463		00000xxpx_o_021024	II	GCMGAAG	R-M	G, S, Gamma	Complete	3600502	3603448	No	No				3706700	3761422		3706701	3756525	No	No		00000xxpx_o_020477	ICE	2298299	2332436
		CANNNNNNNTAAAG	5.3115		00000xxpx_o_021024	IV	NA	REase	Methyl-directed	B subunit	1852726	1854661	No	No		00001crpx_p_021018	--	--	--	Intact	7	135032	No	No				3632172	3684369
	020483	CAAAAA	4.86566							C subunit	1854653	1855922	No	No		00002crpx_p_021018	--	--	--	Intact	187	35112	No	No		00000crpx_c_020916	ICE	2471235	2505372
		CANNNNNNNTAAAG	5.29752		00000crpx_c_020265	I	CANNNNNNNTAAAG	REase	--	Complete	3367494	3370830	No	No		00003crpx_p_021018	--	--	--	Intact	800	46679	Yes	No				3805461	3857659
	021022	CAAAAA	4.94728					MTase	Gamma		3373239	3374703	No	No		00000xxpx_o_020696	Large_prophage	1673014	1739452	Intact	1672811	1728786	No	Yes		00000xxpx_o_020485	IME	1917825	1948676
		TAGNNNNNRTGAA	5.36078		00000crpx_c_020265	II	CAAAAA	MTase	Gamma	Solitary	3038426	3040160	No	No		00000xxpx_o_020690	Large_prophage	485705	535176	Intact	481241	535178	Yes	Yes		00000crpx_c_020478	IME	2166671	2197417
	020479	CAAAAA	5.07436		00000crpx_c_020265	IV	NA	REase	Methyl-directed	C subunit	2261825	2263094	No	No		00000crpx_c_020709	Large_prophage	1683351	1748133	Intact	1683148	1739431	No	Yes		00000crpx_c_020482	ICE	3107707	3136582
		TAAANNNNGRTG	5.55692							B subunit	2263086	2265021	No	No		00000xxpx_o_020691	Large_prophage	3105244	3165801	Intact	3109540	3176389	Yes	No				3280462	3422976
		TAACTG	4.06183		00000crpx_c_020700	I	GAANNNNNNCTG	REase	--	Complete	3362361	3365697	No	No				4042399	4108414		4042400	4091500	Yes	No				3763816	3825342
	020481	CAAAAA	5.04465					MTase	Gamma		3367753	3369217	No	No		00000crpx_c_020710	Large_prophage	1665027	1719932	Intact	1664824	1720799	No	Yes				4089097	4122589
		CANNNNNNNTAAAG	5.54304		00000crpx_c_020700	II	CAAAAA	MTase	Gamma	Solitary	3011135	3012869	No	No		00000crpx_c_020711	Large_prophage	1668643	1735081	Intact	1668440	1724415	No	Yes		00000crpx_c_020482	IME	3463344	3475635
	020688	CAAAAA	4.88853		00000crpx_c_020700	II	GGNCC	MTase	NA	Solitary	3473896	3475327	No	No												00000crpx_c_020483	ICE	1623714	1644154
		CANNNNNNNTAAAG	5.37431		00000crpx_c_020700	II	GATC	MTase	Alpha	Solitary	3488226	3490074	No	No
	020707	CAAAAA	5.19564		00001crpx_p_020700	II	NA (5mC)	MTase	NA	Solitary	16880	17987	Yes	No														3503890	3554473
		CATCG	6		00000crpx_c_020700	II	GCMGAAG	R-M	G, S, Gamma	Complete	469839	472785	No	No														3931245	3983570
		ATTYNNNNNCTTC	6		00000crpx_c_020700	IV	NA	REase	Methyl-directed	C subunit	2217355	2218624	No	No												00000crpx_c_020483	IME	1015455	1023207
		TAGNNNNNRTGAA	5.69224							B subunit	2218616	2220551	No	No														1454486	1464984
	020486	CAAAAA	5.11944		00000crpx_c_020911	I	CANNNNNNNTAAAG	REase	--	Complete	3396357	3399693	No	No														3109789	3140072
		GATC	5.65317					MTase	Gamma		3402101	3403565	No	No														3109789	3140072
		RGAAAGR	6		00000crpx_c_020911	II	CAAAAA	MTase	Gamma	Solitary	3068971	3070705	No	No														3779475	3840879
		GACNNNNNTGA	5.87709		00000crpx_c_020911	II	GCMGAAG	R-M	G, S, Gamma	Complete	471593	474539	No	No														3874871	3885262
	020695	CAAAAA	4.98007		00000crpx_c_020911	IV	NA	REase	Methyl-directed	C subunit	2231289	2232558	No	No												00000crpx_c_021022	ICE	2499799	2533936
		CANNNNNNNTAAAG	5.31939							B subunit	2232550	2234485	No	No														3809853	3862051
	021018	ATCNNNNNNCTC	6		00000crpx_c_020266	I	AGYNNNNNGTCY	REase	--	Complete	3506668	3509767	No	No												00000crpx_c_020479	ICE	3667388	3717028
		CAAAAA	5.55463					MTase	Gamma		3511939	3513475	No	No												00000crpx_c_020479	IME	1668524	1685712
		CANNNNNNNTAAAG	6		00000crpx_c_020266	II	CAAAAA	MTase	Gamma	Solitary	3082039	3083773	No	No												00000xxpx_o_020688	ICE	1063236	1092111
	020696	CAAAAA	5.0014		00000crpx_c_020266	IV	NA	REase	Methyl-directed	C subunit	2289165	2290434	No	No														374475	435999
	020690	CAAAAA	4.93095							B subunit	2290426	2292361	No	No														776836	919352
	020709	CAAAAA	5.15575		00000crpx_c_020476	I	GAANNNNNNCTG	REase	--	Complete	3413185	3416521	No	No												00000xxpx_o_020688	IME	77225	110717
		AYGNNNNNNCTG	6					MTase	Gamma		3418577	3420041	No	No														724177	736468
		GAANNNNNNCTG	6		00000crpx_c_020476	II	CAAAAA	MTase	Gamma	Solitary	3011080	3012814	No	No												00000xxpx_o_020481	ICE	218381	251873
		CTGCAG	6		00000crpx_c_020476	II	GGNCC	MTase	NA	Solitary	3524717	3526148	No	No														515632	593014
	020691	CAAAAA	5.00313		00000crpx_c_020476	II	GATC	MTase	Alpha	Solitary	3539047	3540895	No	No												00000xxpx_o_020481	IME	515632	593014
		AYGNNNNNNCTG	6		00003crpx_p_020476	II	NA (5mC)	MTase	NA	Solitary	16616	17723	Yes	No												00000xxpx_o_020707	ICE	1279967	1311953
		GAANNNNNNCTG	6		00000crpx_c_020476	II	GCMGAAG	R-M	G, S, Gamma	Complete	469841	472787	No	No														1846484	1880621
		CTGCAG	6		00000crpx_c_020476	IV	NA	REase	Methyl-directed	C subunit	2217368	2218637	No	No														455927	508125
	020710	CAAAAA	4.90874							B subunit	2218629	2220564	No	No												00000xxpx_o_020707	IME	1337774	1351454
		CANNNNNNNTAAAG	5.41726		00000crpx_c_020922	I	GAANNNNNNCTG	REase	--	Complete	3382802	3386138	No	No												00000crpx_c_020486	ICE	1386455	1438451
	020711	CAAAAA	5.2126					MTase	Gamma		3388194	3389658	No	No												00000crpx_c_020486	IME	800343	828984
		CANNNNNNNTAAAG	5.77741		00000crpx_c_020922	I	AYGNNNNNNCTG	REase	--	Complete	3516830	3519812	No	No												00000crpx_c_020695	ICE	3739959	3817340
								MTase	Gamma		3523056	3525084	No	No														4081098	4114590
					00000crpx_c_020922	II	CTGCAG	REase	P	Complete	471236	472160	No	No												00000crpx_c_020695	IME	3439503	3451793
								MTase	Gamma		469728	471222	No	No												00000crpx_c_021018	ICE	2779938	2820226
					00000crpx_c_020922	II	CAAAAA	MTase	Gamma	Solitary	3075031	3076765	No	No														3841663	3913560
					00000crpx_c_020922	IV	NA	REase	Methyl-directed	C subunit	2289119	2290388	No	No														460504	525622
										B subunit	2290380	2292315	No	No												00000xxpx_o_020696	ICE	3136942	3165817
					00001xxpx_o_020705	I	CANNNNNNNTAAAG	REase	--	Complete	430082	433418	No	No														3678428	3739953
								MTase	Gamma		426209	427673	No	No														4003709	4037201
					00001xxpx_o_020705	II	CAAAAA	MTase	Gamma	Solitary	760834	762568	No	No												00000xxpx_o_020696	IME	3377958	3390249
					00001xxpx_o_020705	IV	NA	REase	Methyl-directed	B subunit	101070	103005	No	No												00000xxpx_o_020690	ICE	1885768	1913734
										C subunit	102997	104266	No	No														479639	627584
					00000xxpx_o_020477	I	TAGNNNNNRTGAA	REase	--	Complete	3272057	3275393	No	No												00000xxpx_o_020690	IME	2193036	2223662
								MTase	Gamma		3277790	3279254	No	No												00000crpx_c_020709	IME	2166875	2197504
					00000xxpx_o_020477	I	ATTYNNNNNCTTC	REase	--	Complete	3410660	3413642	No	No												00000xxpx_o_020691	ICE	1830064	1864200
								MTase	Gamma		3416400	3418428	No	No														478366	530564
					00000xxpx_o_020477	II	NA (5mC)	MTase	NA	Solitary	137551	138625	Yes	No												00000xxpx_o_020691	IME	3733699	3740129
					00000xxpx_o_020477	II	CAAAAA	MTase	Gamma	Solitary	2953887	2955621	No	No												00000crpx_c_020710	ICE	3128973	3159648
					00000xxpx_o_020477	II	GCNGC	MTase	NA	Solitary	3377796	3379422	No	No														3301732	3444248
					00000xxpx_o_020477	II	CATCG	MTase	Alpha	Solitary, M1	3396278	3397898	No	No														3785018	3846543
								MTase		Solitary, M2	3397900	3399193	No	No														4110302	4143794
					00000xxpx_o_020477	IV	NA	REase	Methyl-directed	C subunit	2129965	2131234	No	No												00000crpx_c_020710	IME	3484616	3496907
										B subunit	2131226	2133161	No	No												00000crpx_c_020711	ICE	3272499	3415016
					00000crpx_c_020916	I	TAGNNNNNRTGAA	REase	--	Complete	3445293	3448629	No	No														3755847	3817373
								MTase	Gamma		3451026	3452490	No	No														4081132	4114624
					00000crpx_c_020916	I	ATTYNNNNNCTTC	REase	--	Complete	3583897	3586879	No	No												00000crpx_c_020711	IME	3474564	3539146
								MTase	Gamma		3589637	3591665	No	No
					00000crpx_c_020916	II	NA (5mC)	MTase	NA	Solitary	1193314	1194388	Yes	No
					00000crpx_c_020916	II	NA (5mC)	MTase	NA	Solitary	273311	274385	Yes	No
					00000crpx_c_020916	II	CAAAAA	MTase	Gamma	Solitary	3126829	3128563	No	No
					00000crpx_c_020916	II	GCNGC	MTase	NA	Solitary	3551032	3552658	No	No
					00000crpx_c_020916	II	CATCG	MTase	Alpha	Solitary, M1	3569515	3571135	No	No
								MTase		Solitary, M2	3571137	3572430	No	No
					00000crpx_c_020916	IV	NA	REase	Methyl-directed	C subunit	2302899	2304168	No	No
										B subunit	2304160	2306095	No	No
					00000xxpx_o_020485	I	AGYNNNNNGTCY	REase	--	Complete	605934	608805	No	No
								MTase	Gamma		601999	603535	No	No
					00000xxpx_o_020485	II	CAAAAA	MTase	Gamma	Solitary	1031675	1033409	No	No
					00000xxpx_o_020485	IV	NA	REase	Methyl-directed	B subunit	1823033	1824968	No	No
										C subunit	1824960	1826229	No	No
					00000crpx_c_020478	I	AGYNNNNNGTCY	REase	--	Complete	3506641	3509740	No	No
								MTase	Gamma		3511912	3513448	No	No
					00000crpx_c_020478	II	CAAAAA	MTase	Gamma	Solitary	3082012	3083746	No	No
					00000crpx_c_020478	IV	NA	REase	Methyl-directed	C subunit	2289138	2290407	No	No
										B subunit	2290399	2292334	No	No
					00000crpx_c_020482	I	CANNNNNNNTAAAG	REase	--	Complete	3360229	3363565	No	Yes
								MTase	Gamma		3365974	3367438	No	Yes
					00000crpx_c_020482	II	CAAAAA	MTase	Gamma	Solitary	3003158	3004892	No	No
					00000crpx_c_020482	IV	NA	REase	Methyl-directed	C subunit	2226558	2227827	No	No
										B subunit	2227819	2229754	No	No
					00000crpx_c_020483	I	CANNNNNNNTAAAG	REase	--	Complete	3461142	3464478	No	No
								MTase	Gamma		3466886	3468350	No	No
					00000crpx_c_020483	II	NA (5mC)	MTase	NA	Solitary	2212162	2213236	Yes	No
					00000crpx_c_020483	II	CAAAAA	MTase	Gamma	Solitary	3144035	3145769	No	No
					00000crpx_c_020483	II	GCNGC	MTase	NA	Solitary	3628354	3629980	No	No
					00000crpx_c_020483	II	NA (5mC)	MTase	NA	Solitary	3819262	3820336	Yes	Yes
					00001crpx_p_020483	II	NA	MTase	NA	Solitary, M1	29305	30427	Yes	No
									Alpha	Solitary, M2	30460	31291	Yes	No
					00000crpx_c_020483	IV	NA	REase	Methyl-directed	C subunit	2323866	2325135	No	No
										B subunit	2325127	2327062	No	No
					00000crpx_c_021022	I	TAGNNNNNRTGAA	REase	--	Complete	3473544	3476880	No	No
								MTase	Gamma		3479277	3480741	No	No
					00000crpx_c_021022	II	NA (5mC)	MTase	NA	Solitary	1151696	1152770	Yes	No
					00000crpx_c_021022	II	GATC (5mC)	MTase	NA	Solitary	1723511	1724363	Yes	No
					00000crpx_c_021022	II	CAAAAA	MTase	Gamma	Solitary	3155385	3157119	No	No
					00000crpx_c_021022	II	GCNGC	MTase	NA	Solitary	3579255	3580881	No	No
					00005crpx_p_021022	II	NA	MTase	NA	Solitary, M1	63204	64326	Yes	No
									Alpha	Solitary, M2	64359	65190	Yes	No
					00000crpx_c_021022	IV	NA	REase	Methyl-directed	C subunit	2331461	2332730	No	No
										B subunit	2332722	2334657	No	No
					00000crpx_c_020479	I	TAAANNNNGRTG	REase	--	Complete	3322676	3326012	No	No
								MTase	Gamma		3328471	3329935	No	No
					00000crpx_c_020479	II	CAAAAA	MTase	Gamma	Solitary	3001279	3003013	No	No
					00000crpx_c_020479	III	TAACTG	REase	--	Complete	3438913	3441724	No	No
								MTase	Beta		3441726	3443826	No	No
					00000crpx_c_020479	IV	NA	REase	Methyl-directed	C subunit	2219079	2220348	No	No
										B subunit	2220340	2222275	No	No
					00000xxpx_o_020688	I	CANNNNNNNTAAAG	MTase	Gamma	Complete	832374	833838	No	Yes
								REase	--		836247	839583	No	Yes
					00000xxpx_o_020688	II	CAAAAA	MTase	Gamma	Solitary	1194894	1196628	No	No
					00000xxpx_o_020688	IV	NA	REase	Methyl-directed	B subunit	1970041	1971976	No	No
										C subunit	1971968	1973237	No	No
					00000xxpx_o_020481	I	CANNNNNNNTAAAG	MTase	Gamma	Complete	956537	958001	No	No
								REase	--		960410	963746	No	No
					00000xxpx_o_020481	II	CAAAAA	MTase	Gamma	Solitary	1291233	1292967	No	No
					00000xxpx_o_020481	IV	NA	REase	Methyl-directed	B subunit	2066386	2068321	No	No
										C subunit	2068313	2069582	No	No
					00000xxpx_o_020707	I	ATTYNNNNNCTTC	MTase	Gamma	Complete	721759	723787	No	No
								REase	--		726545	729527	No	No
					00000xxpx_o_020707	I	TAGNNNNNRTGAA	MTase	Gamma	Complete	860934	862398	No	No
								REase	--		864795	868131	No	No
					00000xxpx_o_020707	II	CAAAAA	MTase	Gamma	Solitary	1184566	1186300	No	No
					00000xxpx_o_020707	II	GATC (5mC)	MTase	NA	Solitary	2655880	2656732	Yes	No
					00000xxpx_o_020707	II	NA (5mC)	MTase	NA	Solitary	3215553	3216627	Yes	No
					00000xxpx_o_020707	II	NA (5mC)	MTase	NA	Solitary	4135870	4136944	Yes	No
					00000xxpx_o_020707	II	CATCG	MTase	Alpha	Solitary, M1	740994	742287	No	No
										Solitary, M2	742289	743909	No	No
					00000xxpx_o_020707	II	GCNGC	MTase	NA	Solitary	760766	762392	No	No
					00000xxpx_o_020707	IV	NA	REase	Methyl-directed	B subunit	2045773	2047708	No	No
										C subunit	2047700	2048969	No	No
					00000crpx_c_020486	II	CAAAAA	MTase	Gamma	Solitary	3176573	3178307	No	No
					00000crpx_c_020486	II	GATC	MTase	Alpha	Solitary	3608306	3610154	No	No
					00000crpx_c_020486	II	GACNNNNNTGA	R-M	G, S, Gamma	Complete	826389	828312	No	Yes
					00003crpx_p_020486	II	RGAAAGR	R-M	G, S, Gamma	Complete	96826	100054	Yes	No
					00000crpx_c_020486	IV	NA	REase	Methyl-directed	C subunit	2385102	2386371	No	No
										B subunit	2386363	2388298	No	No
					00000crpx_c_020695	I	CANNNNNNNTAAAG	MTase	Gamma	Complete	3375064	3376528	No	No
								REase	--		3369319	3372655	No	No
					00000crpx_c_020695	II	CAAAAA	MTase	Gamma	Solitary	3040219	3041953	No	No
					00000crpx_c_020695	IV	NA	REase	Methyl-directed	C subunit	2263608	2264877	No	No
										B subunit	2264869	2266804	No	No
					00000crpx_c_021018	I	CANNNNNNNTAAAG	MTase	Gamma	Complete	3435739	3437203	No	No
								REase	--		3429995	3433331	No	No
					00000crpx_c_021018	I	ATCNNNNNNCTC	MTase	NA	Complete	3880979	3883157	No	Yes
								REase			3876717	3879636	No	Yes
					00000crpx_c_021018	II	CAAAAA	MTase	Gamma	Solitary	3112721	3114455	No	No
					00003crpx_p_021018	II	CTSAG	MTase	Beta	Solitary	19942	20713	Yes	No
					00000crpx_c_021018	IV	NA	REase	Methyl-directed	C subunit	2293906	2295175	No	No
										B subunit	2295167	2297102	No	No
					00000xxpx_o_020696	II	CAAAAA	MTase	Gamma	Solitary	3032357	3034091	No	No
					00000xxpx_o_020696	IV	NA	REase	Methyl-directed	C subunit	2255741	2257010	No	No
										B subunit	2257002	2258937	No	No
					00000xxpx_o_020690	II	CAAAAA	MTase	Gamma	Solitary	1276362	1278096	No	No
					00000xxpx_o_020690	II	CCSSGG	MTase	Beta	Solitary	1895063	1896020	No	Yes
					00000xxpx_o_020690	II	NA (5mC)	MTase	NA	Solitary	493927	495001	Yes	Yes
					00000xxpx_o_020690	II	GATC	MTase	NA	Solitary	1891768	1892317	No	No
					00000xxpx_o_020690	II	GCNGC	MTase	NA	Solitary	866638	868264	No	No
					00000xxpx_o_020690	IV	NA	REase	Methyl-directed	B subunit	2098183	2100118	No	No
										C subunit	2100110	2101379	No	No
					00000crpx_c_020709	I	GAANNNNNNCTG	MTase	Gamma	Complete	3388209	3389673	No	No
								REase	--		3382817	3386153	No	No
					00000crpx_c_020709	I	AYGNNNNNNCTG	MTase	Gamma	Complete	3523071	3525099	No	No
								REase	--		3516845	3519827	No	No
					00000crpx_c_020709	II	CTGCAG	MTase	Gamma	Complete	469732	471226	No	No
								REase	P		471240	472164	No	No
					00000crpx_c_020709	II	CAAAAA	MTase	Gamma	Solitary	3075107	3076841	No	No
					00000crpx_c_020709	IV	NA	REase	Methyl-directed	B subunit	2290447	2292382	No	No
										C subunit	2289186	2290455	No	No
					00000xxpx_o_020691	I	AYGNNNNNNCTG	MTase	Gamma	Complete	744374	746402	No	No
								REase	--		749160	752142	No	No
					00000xxpx_o_020691	I	GAANNNNNNCTG	MTase	Gamma	Complete	883528	884992	No	No
								REase	--		887389	890725	No	No
					00000xxpx_o_020691	II	CAAAAA	MTase	Gamma	Solitary	1206942	1208676	No	No
					00000xxpx_o_020691	II	NA (5mC)	MTase	NA	Solitary	3154313	3155387	Yes	No
					00000xxpx_o_020691	II	NA (5mC)	MTase	NA	Solitary	4080850	4081924	Yes	No
					00000xxpx_o_020691	II	CATCG	MTase	Alpha	Solitary, M1	763609	764902	No	No
										Solitary, M2	764904	766524	No	No
					00000xxpx_o_020691	II	GCNGC	MTase	NA	Solitary	783381	785007	No	No
					00000xxpx_o_020691	IV	NA	REase	Methyl-directed	B subunit	2029340	2031275	No	No
										C subunit	2031267	2032536	No	No
					00000crpx_c_020710	I	CANNNNNNNTAAAG	MTase	Gamma	Complete	3387246	3388710	No	Yes
								REase	--		3381501	3384837	No	Yes
					00000crpx_c_020710	II	CAAAAA	MTase	Gamma	Solitary	3024376	3026110	No	No
					00000crpx_c_020710	IV	NA	REase	Methyl-directed	B subunit	2249025	2250960	No	No
										C subunit	2247764	2249033	No	No
					00000crpx_c_020711	I	CANNNNNNNTAAAG	MTase	Gamma	Complete	3358013	3359477	No	Yes
								REase	--		3352268	3355604	No	Yes
					00000crpx_c_020711	II	CAAAAA	MTase	Gamma	Solitary	3027994	3029728	No	No
					00000crpx_c_020711	IV	NA	REase	Methyl-directed	B subunit	2252641	2254576	No	No
										C subunit	2251380	2252649	No	No
