## Supplementary Table 4 for "Epigenomic and functional characterization of a core DNA methyltransferase in the human pathogen *Clostridium difficile*"

### Sheet: Suppl_Table_4
	Supplementary Table 4. List of 338 Clostridium difficile genomes where the presence of CD2758 was confirmed. Short reads from a global and UK collection of C. difficile 027/BI/NAP1 were mapped against the reference genome of C. difficile 630 as described in Supplementary Methods. Shown for each strain are the corresponding study, accession number, and SRA run (if applicable). NA - not applicable.
	Strain name	Accession number	SRA run
	C_difficile_CD00003_1A_021026	This study /	NA
	C_difficile_CD00005_1A_020472	This study /	NA
	C_difficile_CD00011_1A_021025	This study /	NA
	C_difficile_CD00014_1A_020474	This study /	NA
	C_difficile_CD00028_1A_020475	This study /	NA
	C_difficile_CD00035_1A_022456	This study /	NA
	C_difficile_CD00047_1A_020697	This study /	NA
	C_difficile_CD00058_1A_022457	This study /	NA
	C_difficile_CD00065_1A_021024	This study /	NA
	C_difficile_CD00075_1A_020265	This study /	NA
	C_difficile_CD00076_1A_020700	This study /	NA
	C_difficile_CD00084_1A_020911	This study /	NA
	C_difficile_CD00107_1A_020266	This study /	NA
	C_difficile_CD00108_1A_020476	This study /	NA
	C_difficile_CD00111_1A_020922	This study /	NA
	C_difficile_CD00113_1A_020705	This study /	NA
	C_difficile_CD00114_1A_020477	This study /	NA
	C_difficile_CD00121_1A_020916	This study /	NA
	C_difficile_CD00126_1A_020485	This study /	NA
	C_difficile_CD00129_1A_020478	This study /	NA
	C_difficile_CD00132_1A_020482	This study /	NA
	C_difficile_CD00133_1A_020483	This study /	NA
	C_difficile_CD00145_1A_021022	This study /	NA
	C_difficile_CD00148_1A_020479	This study /	NA
	C_difficile_CD00191_1A_020688	This study /	NA
	C_difficile_CD00203_1A_020481	This study /	NA
	C_difficile_CD00234_1A_020707	This study /	NA
	C_difficile_CD00246_1A_020486	This study /	NA
	C_difficile_CD00249_1A_020695	This study /	NA
	C_difficile_CD00275_1A_021018	This study /	NA
	C_difficile_CD00293_1A_020696	This study /	NA
	C_difficile_CD00294_1A_020690	This study /	NA
	C_difficile_CD00300_1A_020709	This study /	NA
	C_difficile_CD00303_1A_020691	This study /	NA
	C_difficile_CD00307_1A_020710	This study /	NA
	C_difficile_CD00314_1A_020711	This study /	NA
	C_difficile_196	FN538970	NA
	C_difficile_630	AM180355	NA
	C_difficile_855	FN665654	NA
	C_difficile_CF5	FN665652	NA
	C_difficile_DSM1296	CP011968	NA
	C_difficile_M68	FN668375	NA
	C_difficile_M120	FN665653	NA
	C_difficile_R20291	FN545816	NA
	C_difficile_Z31	CP013196	NA
	C_difficile_BJ08	CP003939	NA
	C_difficile_BI1	FN668941	NA
	2004013	ERS004201	ERR111456
	2004101	ERS017231	ERR029513
	2004102	ERS004208	ERR111461
	2004118	ERS004209	ERR111462
	2004163	ERS004210	ERR111463
	2005079	ERS017232	ERR029514
	2006237	ERS017233	ERR029515
	2006439	ERS004207	ERR111457
	2007014	ERS017234	ERR029516
	2007042	ERS017235	ERR029517
	2007043	ERS017236	ERR029518
	2007053	ERS017238	ERR029509
	2007140	ERS004205	ERR008625
	2007218	ERS004214	ERR008631
	2007221	ERS004211	ERR022120
	2007222	ERS017240	ERR029520
	2007223	ERS001491	ERR022121
	2007235	ERS017241	ERR029525
	2007616	ERS017242	ERR029526
	2007825	ERS004204	ERR008633
	2007828	ERS017243	ERR029527
	2007832	ERS017244	ERR029528
	2007833	ERS004212	ERR111464
	2007837	ERS004206	ERR111460
	2007839	ERS017247	ERR029531
	2007850	ERS001492	ERR022122
	2007850	ERS017250	ERR029523
	2007851	ERS017251	ERR029533
	Aus001	ERS017078	ERR029488
	Aus002	ERS017091	ERR029489
	Aus003	ERS017092	ERR029490
	Aus004	ERS017093	ERR029491
	Aus005	ERS017094	ERR029492
	Aus006	ERS017095	ERR029482
	BI-10	ERS017143	ERR030324
	BI-11	ERS003831	ERR045746/ERR045758
	BI-12	ERS017254	ERR029539
	BI-13	ERS003836	ERR045740/ERR045752
	BI-15	ERS003835	ERR045738/ERR045750
	BI-17	ERS017255	ERR029540
	BI-2	ERS017141	ERR030333
	BI-3	ERS017142	ERR030323
	BI-4	ERS003827	ERR045743/ERR045755
	BI-5	ERS003828	ERR045744/ERR045756
	BI-6	ERS003833	ERR045736/ERR045748
	BI-6p	ERS003829	ERR045745/ERR045757
	BI-7	ERS017253	ERR029538
	BI-8	ERS003834	ERR045737/ERR045749
	Bel023	ERS012938	ERR025347
	Bel024	ERS012939	ERR025348
	Bel025	ERS012940	ERR025349
	Bel026	ERS012942	ERR025351
	Bel027	ERS012943	ERR025352
	Bel028	ERS012944	ERR025353
	Bel029	ERS012945	ERR025354
	Bel030	ERS012946	ERR025344
	Bel031	ERS012947	ERR025345
	Bel032	ERS012948	ERR025346
	Bel033	ERS012949	ERR026417
	Bir001	ERS017079	ERR030283
	Bir002	ERS017098	ERR030287
	Bir003	ERS017099	ERR030288
	Bir004	ERS017101	ERR030290
	Bir005	ERS017102	ERR030291
	Bir006	ERS017103	ERR030292
	Bir007	ERS017104	ERR030293
	Bir008	ERS017105	ERR030294
	Bir009	ERS017106	ERR030284
	Bir010	ERS017107	ERR030285
	Bir011	ERS017108	ERR030286
	Bir012	ERS017109	ERR030296
	Bir012	ERS017109	ERR030296
	Bir013	ERS017110	ERR030300
	Bir014	ERS017111	ERR030301
	Bir015	ERS017112	ERR030302
	Bir016	ERS017114	ERR030304
	Bir017	ERS017115	ERR030305
	Bir018	ERS017116	ERR030306
	Bir019	ERS017117	ERR030307
	Bir020	ERS017118	ERR030297
	Bir021	ERS017119	ERR030298
	Bir022	ERS017120	ERR030299
	Bir023	ERS017121	ERR029494
	Bir024	ERS017122	ERR029498
	Bir025	ERS017123	ERR029499
	Bir026	ERS017124	ERR029500
	Bir027	ERS017125	ERR029501
	Bir028	ERS017127	ERR029503
	Bir029	ERS017128	ERR029504
	Bir030	ERS017129	ERR029505
	Bir031	ERS017130	ERR029495
	Bir032	ERS017131	ERR029496
	Bir033	ERS017132	ERR029497
	Bir034	ERS017133	ERR030322
	Bir035	ERS017134	ERR030326
	Bir036	ERS017135	ERR030327
	Bir037	ERS017136	ERR030328
	Bir038	ERS017137	ERR030329
	Bir039	ERS017138	ERR030330
	CD679	ERS012925	ERR026404
	Cam001	ERS012961	ERR026830
	Cam002	ERS012962	ERR026834
	Cam003	ERS012963	ERR026835
	Cam004	ERS012964	ERR026836
	Cam005	ERS012965	ERR026837
	Cam006	ERS012966	ERR026838
	Cam007	ERS012967	ERR026839
	Cam008	ERS012968	ERR026840
	Cam009	ERS012969	ERR026841
	Cam010	ERS012970	ERR026831
	Cam011	ERS012971	ERR026832
	Cam012	ERS012972	ERR026833
	Cam013	ERS012973	ERR026869
	Cam014	ERS012974	ERR026873
	Cam015	ERS012975	ERR026874
	Cam016	ERS012976	ERR026875
	Cam017	ERS012978	ERR026877
	Cam018	ERS012979	ERR026878
	Cam019	ERS012980	ERR026879
	Cam020	ERS012981	ERR026880
	Cam021	ERS012982	ERR026870
	Cam022	ERS012983	ERR026871
	Cam023	ERS012984	ERR026872
	Cam024	ERS012985	ERR026856
	Cam025	ERS012986	ERR026860
	Cam026	ERS012987	ERR026861
	Cam027	ERS012988	ERR026862
	Cam028	ERS012989	ERR026863
	Cam029	ERS012990	ERR026864
	Cam030	ERS012991	ERR026865
	Cam031	ERS012992	ERR026866
	Cam032	ERS012993	ERR026867
	Cam033	ERS012994	ERR026857
	Cam034	ERS012995	ERR026858
	Cam035	ERS012996	ERR026859
	Cam036	ERS012997	ERR026843
	Cam037	ERS012998	ERR026847
	Cam038	ERS012999	ERR026848
	Cam039	ERS013000	ERR026849
	Can001	ERS017144	ERR030325
	Can002	ERS017145	ERR030335
	Can003	ERS017146	ERR030339
	Can004	ERS017147	ERR030340
	Can005	ERS017148	ERR030341
	Can006	ERS017149	ERR030342
	Can007	ERS017150	ERR030343
	Can008	ERS017151	ERR030344
	Can009	ERS017275	ERR030346
	Can010	ERS017153	ERR030336
	Can011	ERS017154	ERR030337
	Can012	ERS017155	ERR030338
	Exe001	ERS017074	ERR031678
	Exe002	ERS017075	ERR031679
	Exe003	ERS017076	ERR031680
	Exe004	ERS017080	ERR031681
	Exe005	ERS017081	ERR031682
	Exe006	ERS017082	ERR031683
	Exe009	ERS017083	ERR031684
	Exe010	ERS017077	ERR031685
	Exe011	ERS017084	ERR031675
	Exe012	ERS017085	ERR031676
	Exe013	ERS017086	ERR031677
	Exe014	ERS017087	ERR029481
	Exe015	ERS017088	ERR029485
	Gla001	ERS008986	ERR024642
	Gla002	ERS008987	ERR024646
	Gla003	ERS008988	ERR024647
	Gla004	ERS008989	ERR024648
	Gla005	ERS008990	ERR024649
	Gla006	ERS008991	ERR024650
	Gla007	ERS008992	ERR024651
	Gla008	ERS008993	ERR024652
	Gla009	ERS008994	ERR024653
	Gla010	ERS008995	ERR024643
	Gla012	ERS008998	ERR024655
	Gla013	ERS008999	ERR024659
	Gla014	ERS009000	ERR024660
	Gla015	ERS009001	ERR024661
	Gla016	ERS009002	ERR024662
	Gla017	ERS009003	ERR024663
	Gla018	ERS009004	ERR024664
	Gla019	ERS009005	ERR024665
	Gla020	ERS009006	ERR024666
	Gla021	ERS009007	ERR024656
	Gla022	ERS009008	ERR024657
	Jap001	ERS032963	ERR044814
	Jap002	ERS032964	ERR044815
	Jap003	ERS032965	ERR044816
	Jap004	ERS032966	ERR044817
	Jap005	ERS032967	ERR044818
	LSTM025	ERS017257	ERR029542
	LSTM028	ERS017260	ERR029534
	LSTM030	ERS017262	ERR029536
	LSTM031	ERS017263	ERR031700
	LSTM032	ERS017264	ERR031704
	LSTM35	ERS017267	ERR031707
	LSTM36	ERS017268	ERR031708
	Lei001	ERS032926	ERR044825
	Lei002	ERS032927	ERR044826
	Lei003	ERS032928	ERR044827
	Lei004	ERS032929	ERR044828
	Lei006	ERS032930	ERR044829
	Lei007	ERS032931	ERR044830
	Lei008	ERS032932	ERR044831
	Lei009	ERS032933	ERR044832
	Lei010	ERS032934	ERR044833
	Lei011	ERS032935	ERR044834
	Lei012	ERS032936	ERR044835
	Lei013	ERS032938	ERR044837
	Lei014	ERS032939	ERR044838
	Lei015	ERS032940	ERR044839
	Lei016	ERS032941	ERR044840
	Lei017	ERS032942	ERR044841
	Lei018	ERS032943	ERR044842
	Lei019	ERS032944	ERR044843
	Lei020	ERS032945	ERR044844
	Lei021	ERS032946	ERR044845
	Lei022	ERS032947	ERR044846
	Lei023	ERS032948	ERR044847
	Lei024	ERS032949	ERR044848
	Lei025	ERS032950	ERR044801
	Lei026	ERS032951	ERR044802
	Lei027	ERS032952	ERR044803
	Lei028	ERS032953	ERR044804
	Lei029	ERS032954	ERR044805
	Lei030	ERS032955	ERR044806
	Lei031	ERS032956	ERR044807
	Lei032	ERS032957	ERR044808
	Lei036	ERS032961	ERR044812
	Liv020	ERS017217	ERR031691
	Liv053	ERS012877	ERR026365
	Liv055	ERS012879	ERR026370
	Liv056	ERS012880	ERR026371
	Liv057	ERS012881	ERR026372
	Liv059	ERS012883	ERR026374
	Liv059	ERS012883	ERR026374
	Liv061	ERS012885	ERR026376
	Liv062	ERS012886	ERR026366
	Liv081	ERS012906	ERR026386
	Liv083	ERS012908	ERR026388
	Liv086	ERS012911	ERR026380
	Liv096	ERS012922	ERR026392
	Liv097	ERS012923	ERR026393
	Liv1	ERS124182	ERR108223
	Liv10	ERS017274	ERR031703
	Liv100	ERS012926	ERR026408
	Liv101	ERS012927	ERR026409
	Liv102	ERS012928	ERR026410
	Liv103	ERS012929	ERR026411
	Liv104	ERS012930	ERR026412
	Liv11	ERS124194	ERR108211
	Liv127	ERS012931	ERR026413
	Liv131	ERS012932	ERR026414
	Liv132	ERS012933	ERR026415
	Liv136	ERS012934	ERR026405
	Liv15	ERS124201	ERR108216
	Liv180	ERS017194	ERR030392
	Liv182	ERS017196	ERR030394
	Liv184	ERS017198	ERR030396
	Liv186	ERS017201	ERR030388
	Liv188	ERS017203	ERR030390
	Liv189	ERS017204	ERR030374
	Liv190	ERS017205	ERR030378
	Liv3	ERS017272	ERR031701
	Liv41	ERS012869	ERR026359
	M7404	ERS017219	ERR031693
	Sin001	ERS012935	ERR026406
	Sin002	ERS012936	ERR026407
	Sin003	ERS012937	ERR025343
	Wal001	ERS017096	ERR029483
	Wal002	ERS017097	ERR029484
	ham001	ERS012950	ERR026421
	ham002	ERS012951	ERR026422
	ham003	ERS012952	ERR026423
	ham004	ERS012953	ERR026424
	ham005	ERS012954	ERR026425
	ham006	ERS012955	ERR026426
	ham007	ERS012956	ERR026427
	ham009	ERS012958	ERR026418
	ham010	ERS012959	ERR026419
	ham011	ERS012960	ERR026420
	kor001	ERS017225	ERR031688
	kor002	ERS017226	ERR031689
	kor003	ERS017227	ERR031690
	kor004	ERS017228	ERR029507
	kor005	ERS017229	ERR029511
	kor006	ERS017230	ERR029512
	lon001	ERS013001	ERR026850
	lon004	ERS013005	ERR026854
	lon005	ERS013006	ERR026844
	lon006	ERS013007	ERR026845
