## Supplementary Table 5 for "Epigenomic and functional characterization of a core DNA methyltransferase in the human pathogen *Clostridium difficile*"

### Sheet: Suppl_Table_5
	Supplementary Table 5A. Strains used in this study.							Supplementary Table 5B. Primers used in this study.					Supplementary Table 5C. Summary of methylated motifs found after analysis by the SMRT pipeline for wild type (WT) Clostridium difficile, deletion mutant (DcamA), rescued mutant (DcamA-C) and catalytic mutant (N165A). Only motifs with at least 50% methylation were considered.
	C. difficile strains – 630∆erm
	Strain #	Strain name	Relevant genotype or features	Source/reference				Strain #	Strain name	Relevant genotype or features	Source/reference			motifString	centerPos	modificationType	fraction	nDetected	nGenome	groupTag	meanScore	meanIpdRatio	meanCoverage	objectiveScore
	756	630∆erm∆pyrE	erm-sensitive derivate of 630 with a deletion in pyrE	1				790	5’ NdeI sigF	AAATCATATGGAAGTAACTGTTGCCAG	This study		WT	CAAAAA	5	m6A	0.511668	5372	10499	CAAAAA	54.3859	4.7817	41.0182	159850
	846	630∆erm-p	erm-sensitive derivate of 630 with pyrE restored	2				792	5’ cotE (531-1102)	TGGAATGCCAGTGATTTTACC	1		DcamA	--	--	--	--	--	--	--	--	--	--	--
	849	630∆erm∆spo0A-p	630∆erm∆spo0A with pyrE restored	2				793	3’ cotE (531-1102)	TGTATGGGTCTGTTATTTGTGGTC	1		DcamA-C	CAAAAA	5	m6A	0.73607	7728	10499	CAAAAA	86.1287	5.08398	65.332	505176
	1402	630∆erm∆camA∆pyrE	630∆erm∆pyrE with camA deleted	This study				798	5’ spoIVA (171-415)	GGATAGAACAAGAGATGAGATACCC	1		N165A	--	--	--	--	--	--	--	--	--	--	--
	1526	630∆erm∆camA-p	630∆erm∆camA with pyrE restored	This study				799	3’ spoIVA (171-415)	CTGCTGCCTTTTCAAATGTC	1
	1602	630∆erm∆camA-C	630∆erm∆camA with camA in the pyrE locus	This study				806	5’ sigG (26-275)	GTGGTGTTAATACATCAGAACTTCC	This study
	1778	630∆erm∆camA-N165A	630∆erm∆camA with camA in the pyrE locus	This study				807	3’ sigG (26-275)	GTTGAAAACCTTACATTTTGGC	This study
								834	3’ XhoI sigF midgene	ACAAGCTCGAGGCTTCACTTTCCATCTTTGCC	This study
	E. coli strains							993	5’ sspA (23-222)	ACAGAACAGTAGTACCAGG	This study
	41	DH5α	F– Φ80lacZΔM15 Δ(lacZYA-argF) U169 recA1 endA1 hsdR17 (rK–, mK+) phoA supE44 λ– thi-1 gyrA96 relA1	D. Cameron				994	3’ sspA (23-222)	CTATCTGTTGCTTTTTCCAGC	This study
	531	HB101/pRK24	F– mcrB mrr hsdS20(rB–mB–) recA13 leuB6 ara-13 proA2 lavYI galK2 xyl-6 mtl-1 rpsL20 carrying pRK24	C. Ellermeier				1002	5' rpoB 235-442	GAGTGTAAAGAGAGAGATGC	1
	1539	pMTL-YN3	pMTL-YN3 in DH5α	1				1003	3' rpoB 235-442­	CTTCCGCATAGTAAACACC	1
	1662	pMTL-YN1C	pMTL-YN1C in HB101/pRK24	1				1193	5’ sigE pre-stop for qRT	GTTGGTTATGGCACTTGACAG	This study
	1855	pMTL-YN1C-camA	pMTL-YN1C-camA in HB101/pRK24	This study				1194	3’ sigE end pre-stop for qRT	GACTGTGATATTCCAAGC	This study
	2030	pMTL-YN1C-N165A	pMTL-YN1C-camA N165A in HB101/pRK24	This study				1213	5’ spoIIQ (190-553)	GATGCTATCCCTACTGCAACG	1
								1214	3’ spoIIQ (190-553)	GTCCTTCTGTTACCTTCTGTTC	1
	1. Ng, Y.K. et al. Expanding the repertoire of gene tools for precise manipulation of the Clostridium difficile genome: allelic exchange using pyrE alleles. PLoS One 8, e56051 (2013).							1405	5' sigK 390-501	TGGTACAGAGGCTAACTATGTTCTTG	2
	2. Donnelly, M.L. et al. A Clostridium difficile-Specific, Gel-Forming Protein Required for Optimal Spore Germination. MBio 8 (2017).							1406	3' sigK 390-501	CTGGACAATTTCTCTTTCTCTAGG	2
								1583	5' spo0A 1-442	ATGGGGGGATTTTTAGTGG	This study
								1584	3' spo0A 1-442	TCATTTGAGTCTCTTGAACTGGTC	This study
								2274	5' ∆camA flanking 890 bp	GAATTAGAAATTACAGAAACGACAGC	This study
								2279	3' ∆camA flanking 847 bp	CAATCAACCTAATTACAACAACATCTTC	This study
								2286	5' NotI camA gibson	ggaattagggatgtaataagcggccgcGAGATATGTATCTAATTGCAGTAATTGC	This study
								2287	3' XhoI camA gibson	caagcttgcatgtctgcaggcctcgagCTTACAACTGCTTATATACCTAAAGAATCC	This study
								2288	5' camA 644 bp internal	AAGCAAGGAGGGATTGGCAG	This study
								2332	5' AscI ∆camA 675 bp	gtcaattgttcaaaaaaataatggcGGCGCGCCGTTAACCTTTCACATGATTTAAACG	This study
								2333	5' ∆14-437 aa camA SOE	CTCAAGATAATTTTCTACTGTCTAAAGAGTAATGGGGTAGAGAAAAGCTTTTCTTTG	This study
								2334	3' ∆14-437 aa camA rev eos	CAAAGAAAAGCTTTTCTCTACCCCATTACTCTTTAGACAGTAGAAAATTATCTTGAG	This study
								2335	3' SbfI ∆camA 621 bp	agcaaggcaagaccgatcgggcccCCTGCAGGCACCTACTATATCAAAAACGTTTCTG	This study
								2531	5' N165A camA SOE	CGATATAAGTTTGATTACATAGTGGGTGCTCCACCCTATATTGGTCATAAAAAACTTG	This study
								2532	3' N165A camA rev eos	CAAGTTTTTTATGACCAATATAGGGTGGAGCACCCACTATGTAATCAAACTTATATCG	This study
								2683	5' spoVD PBP qPCR primer	TTACTGCAATAGCTATGAACCCTAAAAC	This study
								2684	3' spoVD PBP qPCR primer	CTTCTTCAAGAGCACTGGAAGATG	This study
								2707	5' cwp17 qRT 266 bp	AATTCTATACAGATGATGAGTTAGAGGCTG	This study
								2708	3' cwp17 qRT 266 bp	CTGGTTCTGTTGGAGTCGTATTGTG	This study
								2721	5' sigF qRT-PCR 264 bp	CAAGCAATTTAGGTCTAGTTAGGAGC	This study
								2722	3' sigF qRT-PCR 264 bp	AAGCTTCACTTTCCATCTTTGCC	This study
								2731	5' codY qRT-PCR (53-74)	CAAGTGGTGGAAGCAGTGTCT	This study
								2732	3' codY qRT-PCR 275 bp	TTGTAATCTTCCATGTTCTTCAGGAAAG	This study
								Restriction sites are underlined.
								1. Fimlaid, K.A. et al. Global Analysis of the Sporulation Pathway of Clostridium difficile. PLoS Genet 9, e1003660 (2013).
								2. Pishdadian, K., Fimlaid, K.A. & Shen, A. SpoIIID-mediated regulation of sigma(K) function during Clostridium difficile sporulation. Mol Microbiol 95, 189-208 (2015).
